# Cryo-EM structure of the RADAR supramolecular anti-phage defense complex

**DOI:** 10.1101/2022.08.17.504323

**Authors:** Brianna Duncan-Lowey, Nitzan Tal, Alex G. Johnson, Shaun Rawson, Megan L. Mayer, Shany Doron, Adi Millman, Sarah Melamed, Taya Fedorenko, Assaf Kacen, Gil Amitai, Rotem Sorek, Philip J. Kranzusch

## Abstract

RADAR is a two-protein bacterial defense system which was reported to defend against phage by ‘editing’ messenger RNA. Here we determine cryo-EM structures of the RADAR defense complex, revealing RdrA as a heptameric, two-layered AAA+ ATPase and RdrB as a dodecameric, hollow complex with twelve surface-exposed deaminase active sites. RdrA and RdrB join to form a giant assembly up to 10 MDa, with RdrA docked as a funnel over the RdrB active site. Surprisingly, our structures reveal a RdrB active site that targets mononucleotides, not RNA. We show that RdrB catalyzes ATP-to-ITP conversion in vitro and induces the accumulation of inosine mononucleotides during phage infection in vivo, limiting phage replication. Our results define ATP mononucleotide deamination as a determinant of RADAR immunity and reveal supramolecular assembly of a nucleotide-modifying machine as a novel mechanism of anti-phage defense.
