## Supplemental Table 1 for "Cryo-EM structure of the RADAR supramolecular anti-phage defense complex"

### Sheet: RADAR
Taxon OID in the IMG database	Genome name	Genome short name	Species	Phylum	Domain	Contig name	Genomic start point	Genomic end point	Strand	RdrA Gene ID in the IMG database	RdrA protein length (aa)	RdrB Gene ID in the IMG database	RdrB protein length (aa)	Comment
2264867010	zeta proteobacterium SCGC AB-137-J06 (unscreened)	zeta proteobacterium	zeta proteobacterium SCGC AB-137-J06	Proteobacteria	Bacteria	A35QDRAFT_scaffold_4.5	13734	18878	+	2264878536	910	2264878537	798
2501651205	Colwellia sp. MT41	Colwellia sp.	Colwellia sp. MT41	Proteobacteria	Bacteria	CMT4_colwellia_mt41	2066463	2071630	-	2501714054	875	2501714053	846
2506783029	Pseudomonas syringae CC1543 (CC1543)	Pseudomonas syringae	Pseudomonas syringae	Proteobacteria	Bacteria	CC1543_C12232.1038	2	5236	-	2506959729	231	2506959727	872	Gene A is possibly fragmented
2508501001	Desulfosporosinus youngiae JW/YJL-B18, DSM 17734	Desulfosporosinus youngiae	Desulfosporosinus youngiae	Firmicutes	Bacteria	DesyoDRAFT_DYB.1	2509056	2514279	+	2508507926	857	2508507927	881
2511231010	Pseudomonas sp. GM25	Pseudomonas sp.	Pseudomonas sp. GM25	Proteobacteria	Bacteria	PMI24_GM25_CGATGT_L003_R1_001_paired_trimmed_paired_contig_63.63	198783	204249	-	2511290164	920	2511290163	905
2511231017	Pseudomonas sp. GM55	Pseudomonas sp.	Pseudomonas sp. GM55	Proteobacteria	Bacteria	PMI31_GM55_CTTGTA_L003_R1_006_paired_trimmed_paired_contig_9.9	2418	7849	-	2511329854	909	2511329853	893
2511231017	Pseudomonas sp. GM55	Pseudomonas sp.	Pseudomonas sp. GM55	Proteobacteria	Bacteria	PMI31_GM55_CTTGTA_L003_R1_006_paired_trimmed_paired_contig_66.66	113085	118291	+	2511332784	889	2511332785	842
2515075000	Bacillus cereus CTMA-B01	Bacillus cereus	Bacillus cereus	Firmicutes	Bacteria	BCB1_contig00004.4	160529	166800	-	2515075906	1178	2515075905	907
2515154047	Candidatus Gilliamella apicola wkB1	Candidatus Gilliamella	uncultured gamma proteobacterium	Proteobacteria	Bacteria	GaB1_ctg7180000000133.57	27211	32484	+	2515333181	892	2515333182	863
2515154118	Lamprocystis purpurea DSM 4197	Lamprocystis purpurea	Lamprocystis purpurea	Proteobacteria	Bacteria	A39ODRAFT_scaffold_33.34	40940	45968	-	2515668244	812	2515668243	826
2515154173	Prevotella intermedia ATCC 25611	Prevotella intermedia	Prevotella intermedia	Bacteroidetes	Bacteria	B129DRAFT_scaffold_4.5	200893	205780	-	2515939324	889	2515939323	727
2516143111	Achromobacter piechaudii HLE	Achromobacter piechaudii	Achromobacter piechaudii	Proteobacteria	Bacteria	QWC_gnl_ANL_Contig_39.39	3	3181	+	2516415344	201	2516415345	754
2517572005	Clostridium sp. ASF356 (ASF356)	Clostridium sp.	Clostridium sp. ASF356	Firmicutes	Bacteria	ASF356_contig00013.13	160971	166658	-	2517589217	1000	2517589216	894
2518645621	Propionispira raffinosivorans DSM 20765	Propionispira raffinosivorans	Propionispira raffinosivorans	Firmicutes	Bacteria	F606DRAFT_scaffold00028.28	31947	37486	-	2519069529	920	2519069528	925
2522572098	Pseudomonas sp. LAIL14HWK12:I2	Pseudomonas sp.	Pseudomonas sp. LAIL14HWK12:I2	Proteobacteria	Bacteria	F638DRAFT_scaffold00004.4	556974	562174	-	2522895853	887	2522895852	842
2523231016	Prevotella intermedia DSM 20706	Prevotella intermedia	Prevotella intermedia	Bacteroidetes	Bacteria	G553DRAFT_scaffold00005.5	837	5724	+	2523276279	889	2523276280	727
2523231027	Desulfovibrio gigas DSM 1382, ATCC 19364	Desulfovibrio gigas	Desulfovibrio gigas	Proteobacteria	Bacteria	G450DRAFT_scaffold00003.3	4635	10112	-	2523309769	1033	2523309768	789
2523231079	Janthinobacterium sp. HH01	Janthinobacterium sp.	Janthinobacterium sp. HH01	Proteobacteria	Bacteria	Jab_2c	2072786	2078053	-	2523501496	864	2523501495	888
2523533561	Pseudomonas taiwanensis DSM 21245	Pseudomonas taiwanensis	Pseudomonas taiwanensis	Proteobacteria	Bacteria	H620DRAFT_scaffold00034.34	40131	45313	+	2523791790	881	2523791791	846
2524614869	Aquaspirillum serpens DSM 68	Aquaspirillum serpens	Aquaspirillum serpens	Proteobacteria	Bacteria	G465DRAFT_scaffold00002.2	62524	67891	+	2526101170	811	2526101171	906	Has a SLATT domain
2526164517	Thalassospira lucentensis DSM 14000	Thalassospira lucentensis	Thalassospira lucentensis	Proteobacteria	Bacteria	K355DRAFT_scaffold00004.4	179263	184909	+	2526227273	1092	2526227274	794
2529292568	Paenibacillus uliginis N3/975	Paenibacillus uliginis	Paenibacillus uliginis	Firmicutes	Bacteria	K231DRAFT_scaffold00001.1	5542660	5548223	-	2529429589	914	2529429588	931
2545824552	Rhizobium sp. UGM030330-04	Rhizobium sp.	Rhizobium sp. UGM030330-04	Proteobacteria	Bacteria	N434DRAFT_scaffold00021.21	3058	8479	+	2546038988	967	2546038989	835
2556921618	Desulfovermiculus halophilus DSM 18834	Desulfovermiculus halophilus	Desulfovermiculus halophilus	Proteobacteria	Bacteria	N902DRAFT_scaffold00033.33	11488	16742	-	2558086427	942	2558086426	807
2558860126	Prevotella sp. P6B4	Prevotella sp.	Prevotella sp. P6B4	Bacteroidetes	Bacteria	T491DRAFT_scaffold00027.27	6741	12006	-	2558950953	824	2558950952	937
2563366727	Clostridium saccharogumia DSM 17460	Clostridium saccharogumia	[Clostridium] saccharogumia	Firmicutes	Bacteria	BR82DRAFT_scaffold00011.11	21201	26905	-	2563807046	1008	2563807045	890
2563366727	Clostridium saccharogumia DSM 17460	Clostridium saccharogumia	[Clostridium] saccharogumia	Firmicutes	Bacteria	BR82DRAFT_scaffold00074.74	2986	8524	+	2563808711	936	2563808712	911
2568526014	Burkholderia glumae PG1 (BG)	Burkholderia glumae	Burkholderia glumae	Proteobacteria	Bacteria	BGL2c	364012	369137	-	2568580357	861	2568580356	847
2571042346	Desulfovibrio paquesii DSM 16681	Desulfovibrio paquesii	Desulfovibrio paquesii	Proteobacteria	Bacteria	BO29DRAFT_scaffold00006.6	230939	236284	+	2572191099	999	2572191100	779
2582581271	Clostridium propionicum X2, DSM 1682	Clostridium propionicum	Anaerotignum propionicum	Firmicutes	Bacteria	EJ20DRAFT_scaffold00001.1	218283	223837	-	2585120520	955	2585120519	889
2585428067	Desulfosporosinus lacus DSM 15449	Desulfosporosinus lacus	Desulfosporosinus lacus	Firmicutes	Bacteria	EJ50DRAFT_scaffold00014.14	22782	27960	-	2587773279	878	2587773278	842
2585428089	Clostridium cavendishii DSM 21758	Clostridium cavendishii	Clostridium cavendishii	Firmicutes	Bacteria	EJ30DRAFT_scaffold00004.4	140442	145899	-	2587849049	939	2587849048	884
2596583581	Massilia flava CGMCC 1.10685	Massilia flava	Massilia flava	Proteobacteria	Bacteria	IP92DRAFT_scaffold00007.7	22057	27198	-	2596953854	858	2596953853	853
2596583688	Phaeospirillum fulvum DSM 114	Phaeospirillum fulvum	Phaeospirillum fulvum	Proteobacteria	Bacteria	Ga0061132_scaffold00003.3	320722	326035	-	2597430428	1016	2597430427	761
2596583697	Clostridium sp. KNHs206	Clostridium sp.	Clostridium sp. KNHs206	Firmicutes	Bacteria	LX30DRAFT_unitig_0_quiver.1	2128867	2134155	-	2597463266	886	2597463265	874
2597489933	Plesiomonas shigelloides sv. O1 302-73	Plesiomonas shigelloides	Plesiomonas shigelloides	Proteobacteria	Bacteria	Ga0039083_gi499065803.341	446	5850	+	2598020962	895	2598020963	905	Has a SLATT domain
2597490192	Vibrio vulnificus bv. 9 VV9-09	Vibrio vulnificus	Vibrio vulnificus	Proteobacteria	Bacteria	Ga0057547_gi674444872.3	204	3454	-	2598668564	860	2598668563	222
2597490196	Vibrio vulnificus bv. 3 491771	Vibrio vulnificus	Vibrio vulnificus	Proteobacteria	Bacteria	Ga0057545_gi674453161.46	1	3236	-	2598682362	860	2598682361	217
2597490212	Vibrio vulnificus bv. 3 VV4-03	Vibrio vulnificus	Vibrio vulnificus	Proteobacteria	Bacteria	Ga0057546_gi674447538.54	38311	41561	+	2598732819	860	2598732820	222
2599185138	Cedecea neteri M006	Cedecea neteri	Cedecea neteri	Proteobacteria	Bacteria	CP009458	3943152	3948457	+	2599266379	960	2599266380	799
2599185155	Pseudomonas sp. NFACC10-1	Pseudomonas sp.	Pseudomonas sp. NFACC10-1	Proteobacteria	Bacteria	Ga0058944_scaffold00005.5	346519	351949	+	2599329540	905	2599329541	901
2600255055	Citrobacter rodentium NBRC 105723	Citrobacter rodentium	Citrobacter rodentium	Proteobacteria	Bacteria	Ga0062115_1007	48547	53675	-	2600748087	851	2600748086	856
2600255094	Paenibacillus gorillae G1	Paenibacillus gorillae	Paenibacillus gorillae	Firmicutes	Bacteria	Ga0038711_1037	3	5207	-	2600939121	947	2600939120	667
2600255148	Lachnospiraceae bacterium 3-1	Lachnospiraceae bacterium	Lachnospiraceae bacterium 3-1	Firmicutes	Bacteria	Ga0057060_122	5341	10968	+	2601092902	707	2601092904	691	Gene A is fragmented (2601092902, 2601092903), gene B is fragmented (2601092904, 2601092905)
2600255157	Lachnospiraceae bacterium A4	Lachnospiraceae bacterium	Lachnospiraceae bacterium A4	Firmicutes	Bacteria	Ga0057061_1132	26061	31597	-	2601114629	937	2601114628	903
2600255240	Porphyromonas gingivalis F0566	Porphyromonas gingivalis	Porphyromonas gingivalis	Bacteroidetes	Bacteria	Ga0039068_1001	57	5057	+	2601481430	891	2601481431	774
2602041858	Agarivorans albus MKT 106	Agarivorans albus	Agarivorans albus	Proteobacteria	Bacteria	Ga0040625_118	86905	91929	+	2603053387	855	2603053388	761
2602042075	Seleniivibrio woodruffii S4	Seleniivibrio woodruffii	Seleniivibrio woodruffii	Deferribacteres	Bacteria	Ga0008828_unitig_0_quiver.1	2523663	2528821	+	2603736863	931	2603736864	788
2608642105	Sarcina sp. DSM 11001	Sarcina sp.	unclassified	Firmicutes	Bacteria	Ga0059085_101	7890	13358	+	2608657720	886	2608657721	923
2609460282	Clostridium sp. K25	Clostridium sp.	Clostridium sp. K25	Firmicutes	Bacteria	Ga0056846_163	2167	7726	-	2612280748	935	2612280747	916
2609460282	Clostridium sp. K25	Clostridium sp.	Clostridium sp. K25	Firmicutes	Bacteria	Ga0056846_186	240173	245604	+	2612281447	922	2612281448	883
2615840522	Thioclava sp. ES.031	Thioclava sp.	unclassified	Proteobacteria	Bacteria	Ga0069822_11	1322101	1327496	+	2615923494	926	2615923495	872
2617271287	Pseudomonas sp. YS-1p	Pseudomonas sp.	Pseudomonas sp. YS-1p	Proteobacteria	Bacteria	Ga0060183_133	110840	116034	+	2619406958	885	2619406959	846
2619618873	Flavobacterium sinopsychrotolerans CGMCC 1.8704	Flavobacterium sinopsychrotolerans	Flavobacterium sinopsychrotolerans	Bacteroidetes	Bacteria	Ga0070190_103	74077	79098	-	2619829046	317	2619829044	870
2619618960	Halomonas sp. DSM 26667	Halomonas sp.	Halomonas sp.	Proteobacteria	Bacteria	Ga0070015_105	135563	141048	-	2620093814	922	2620093813	900
2619619240	Clostridium celerecrescens 152B	Clostridium celerecrescens	[Clostridium] celerecrescens	Firmicutes	Bacteria	Ga0055384_118	72980	78269	-	2621076688	810	2621076687	874
2619619248	Pectobacterium carotovorum brasiliense CFIA1009	Pectobacterium carotovorum	Pectobacterium carotovorum	Proteobacteria	Bacteria	Ga0055564_137	255090	260225	-	2621108779	852	2621108778	855
2622736582	Carnobacterium iners DSM 28070	Carnobacterium iners	Carnobacterium iners	Firmicutes	Bacteria	Ga0070574_124	10917	16130	+	2623404452	879	2623404453	852
2622736627	Carnobacterium iners LMG 26642	Carnobacterium iners	Carnobacterium iners	Firmicutes	Bacteria	Ga0073236_12	1625621	1630834	+	2623593337	879	2623593338	852
2623620545	Janthinobacterium sp. HH105 (JAN7)	Janthinobacterium sp.	unclassified	Proteobacteria	Bacteria	JAB7_contig000019	29502	34310	-	2624858593	712	2624858592	887
2623621019	Prevotella ruminicola BPI-34	Prevotella ruminicola	Prevotella ruminicola	Bacteroidetes	Bacteria	Ga0070635_102	110764	115895	+	2626518865	880	2626518866	826
2627853505	Clostridium propionicum X2, DSM 1682 (CPRO)	Clostridium propionicum	Anaerotignum propionicum	Firmicutes	Bacteria	Ga0079189_11	154823	160377	+	2627858084	955	2627858085	889
2627853570	LKpool_bin1_Bacteroidetes	LKpool_bin1_Bacteroidetes	unclassified	Bacteroidetes	Bacteria	Ga0079938_1065	387	5676	+	2628098224	875	2628098225	889
2627853581	Alteromonadales bin3 BLZ4	Alteromonadales bin3	unclassified	Proteobacteria	Bacteria	Ga0079949_1257	2	4725	-	2628132400	1037	2628132399	535
2627853613	Aeromonas salmonicida CBA100	Aeromonas salmonicida	Aeromonas salmonicida	Proteobacteria	Bacteria	Ga0068454_1071	3	3912	+	2628230172	462	2628230173	842
2627853836	Dickeya sp. 2B12	Dickeya sp.	Dickeya sp. 2B12	Proteobacteria	Bacteria	Ga0078332_111	6787	11955	-	2629160232	857	2629160231	863
2627853888	Aeromonas hydrophila NJ-35	Aeromonas hydrophila	Aeromonas hydrophila	Proteobacteria	Bacteria	Ga0078272_11	3878301	3883584	-	2629382805	524	2629382803	887	Gene A is possibly fragmented
2627853923	Pectobacterium carotovorum carotovorum YC D16	Pectobacterium carotovorum	Pectobacterium carotovorum	Proteobacteria	Bacteria	Ga0078349_106	180688	185573	-	2629513204	777	2629513203	849
2627853925	Vibrio vulnificus CladeA-yb158	Vibrio vulnificus	Vibrio vulnificus	Proteobacteria	Bacteria	Ga0074157_117	77723	82824	+	2629521121	860	2629521122	839
2627854040	Burkholderia gladioli SN82F6	Burkholderia gladioli	Burkholderia gladioli	Proteobacteria	Bacteria	Ga0077666_1002	605889	611068	-	2629975854	889	2629975853	837
2627854137	Pectobacterium carotovorum brasiliense YC D29	Pectobacterium carotovorum	Pectobacterium carotovorum	Proteobacteria	Bacteria	Ga0078348_103	199406	204315	-	2630375050	777	2630375049	857
2627854137	Pectobacterium carotovorum brasiliense YC D29	Pectobacterium carotovorum	Pectobacterium carotovorum	Proteobacteria	Bacteria	Ga0078348_105	189915	195074	-	2630375420	895	2630375419	820
2627854153	Porphyromonas gulae COT-052_OH4119	Porphyromonas gulae	Porphyromonas gulae	Bacteroidetes	Bacteria	Ga0069581_113	27087	32090	+	2630435787	892	2630435788	774
2627854242	Dickeya dianthicola RNS04.9	Dickeya dianthicola	Dickeya dianthicola	Proteobacteria	Bacteria	Ga0074153_16	20136	25295	-	2630775040	785	2630775039	862
2630968347	Porphyromonas sp. 78870_No_COT	Porphyromonas sp.	Porphyromonas sp. COT-052 OH4946	Bacteroidetes	Bacteria	Ga0069573_110	3363	8366	+	2631435812	892	2631435813	774
2630968418	Pectobacterium carotovorum carotovorum UGC32	Pectobacterium carotovorum	Pectobacterium carotovorum	Proteobacteria	Bacteria	Ga0077792_102	203226	208111	-	2631717854	777	2631717853	849
2630968515	Agrobacterium tumefaciens MEJ076	Agrobacterium tumefaciens	Agrobacterium tumefaciens	Proteobacteria	Bacteria	Ga0078473_141	34142	39650	+	2632113522	994	2632113523	837
2630968601	Thalassomonas viridans XOM25	Thalassomonas viridans	Thalassomonas viridans	Proteobacteria	Bacteria	Ga0077400_1035	31165	36392	+	2632466934	919	2632466935	820
2630968601	Thalassomonas viridans XOM25	Thalassomonas viridans	Thalassomonas viridans	Proteobacteria	Bacteria	Ga0077400_1048	42154	47267	-	2632467381	875	2632467380	827
2630968701	Anaerostipes hadrus PEL 85	Anaerostipes hadrus	Anaerostipes hadrus	Firmicutes	Bacteria	Ga0077183_1016	31545	36904	-	2632891271	929	2632891270	850
2630968791	Porphyromonas gulae COT-052_OH2179	Porphyromonas gulae	Porphyromonas gulae	Bacteroidetes	Bacteria	Ga0069579_126	16364	21366	+	2633266878	686	2633266880	774
2630968792	Dickeya chrysanthemi L11	Dickeya chrysanthemi	Dickeya chrysanthemi	Proteobacteria	Bacteria	Ga0078333_1030	25354	30392	-	2633268901	820	2633268900	854
2630968886	Thalassomonas actiniarum A5K-106	Thalassomonas actiniarum	Thalassomonas actiniarum	Proteobacteria	Bacteria	Ga0077750_1021	73990	79136	+	2633635039	886	2633635040	827	Has a SLATT domain
2630968985	Citrobacter rodentium DBS100	Citrobacter rodentium	Citrobacter rodentium	Proteobacteria	Bacteria	Ga0070893_1151	29862	34990	+	2634036860	851	2634036861	856
2636415597	Paenibacillus sp. FSL R7-0331	Paenibacillus sp.	Paenibacillus sp. FSL R7-0331	Firmicutes	Bacteria	Ga0069412_11	3755748	3761559	-	2637216627	1001	2637216626	937
2636415603	Vibrio harveyi BSW5	Vibrio harveyi	Vibrio harveyi	Proteobacteria	Bacteria	Ga0077392_1010	123024	128038	-	2637241963	834	2637241962	837	Has a SLATT domain
2636415633	Kordia jejudonensis SSK3-3	Kordia jejudonensis	Kordia jejudonensis	Bacteroidetes	Bacteria	Ga0077670_1005	142191	147300	+	2637363337	820	2637363338	886
2636415731	Pseudomonas sp. ES3-33	Pseudomonas sp.	Pseudomonas sp. ES3-33	Proteobacteria	Bacteria	Ga0077283_1008	111005	115884	+	2637773613	786	2637773614	840
2636415743	Pseudomonas fluorescens AU14705	Pseudomonas fluorescens	Pseudomonas fluorescens	Proteobacteria	Bacteria	Ga0072926_122	65680	70868	-	2637841442	887	2637841441	838
2636415919	Porphyromonas gulae 78857_COT.052	Porphyromonas gulae	Porphyromonas gulae	Bacteroidetes	Bacteria	Ga0069594_117	3588	8591	+	2638553617	892	2638553618	774
2636416079	Pseudomonas frederiksbergensis LMG 19851	Pseudomonas frederiksbergensis	Pseudomonas frederiksbergensis	Proteobacteria	Bacteria	Ga0074663_12	5376164	5381197	+	2639192341	827	2639192342	837
2636416104	Ferrovum myxofaciens P3G	Ferrovum myxofaciens	Ferrovum myxofaciens	Proteobacteria	Bacteria	Ga0097801_1029	3	4108	-	2639306269	900	2639306268	468
2639762638	Pseudomonas moorei DSM 12647	Pseudomonas moorei	Pseudomonas moorei	Proteobacteria	Bacteria	Ga0074674_12	51752	57168	-	2640301824	888	2640301823	916
2639762812	Pseudoalteromonas piratica OCN003	Pseudoalteromonas piratica	Pseudoalteromonas piratica	Proteobacteria	Bacteria	Ga0077932_11	1978197	1983467	-	2640806996	885	2640806995	868	Has a SLATT domain
2639762872	Aeromonas dhakensis CECT 7289	Aeromonas dhakensis	Aeromonas dhakensis	Proteobacteria	Bacteria	Ga0098505_132	43226	48804	+	2641067927	956	2641067928	902	Has a SLATT domain
2639762996	Pseudomonas aeruginosa O400	Pseudomonas aeruginosa	Pseudomonas aeruginosa	Proteobacteria	Bacteria	Ga0098640_1013	175808	181104	-	2641571023	871	2641571021	819
2639763060	Aquitalea magnusonii SM6	Aquitalea magnusonii	Aquitalea magnusonii	Proteobacteria	Bacteria	Ga0078511_1008	256606	262115	+	2641827151	896	2641827152	939	Has a SLATT domain
2639763081	Delftia lacustris LZ-C	Delftia lacustris	Delftia lacustris	Proteobacteria	Bacteria	Ga0080827_1016	26669	31873	+	2641915566	891	2641915567	841
2639763107	Klebsiella michiganensis RC10	Klebsiella michiganensis	Klebsiella michiganensis	Proteobacteria	Bacteria	Ga0081676_11	2166098	2171221	+	2642018643	853	2642018644	850
2643221710	Bacillus sp. Soil768D1	Bacillus sp.	Bacillus sp. Soil768D1	Firmicutes	Bacteria	Ga0102487_1079	163539	169798	+	2644607056	1174	2644607057	907
2643221835	Methylobacterium sp. Leaf85	Methylobacterium sp.	Methylobacterium sp. Leaf85	Proteobacteria	Bacteria	Ga0102312_133	277308	282182	-	2645164531	848	2645164530	773
2643221871	Methylobacterium sp. Leaf111	Methylobacterium sp.	Methylobacterium sp. Leaf111	Proteobacteria	Bacteria	Ga0102338_167	164697	170321	-	2645326052	1005	2645326051	863
2643221920	Chryseobacterium sp. Leaf180	Chryseobacterium sp.	Chryseobacterium sp. Leaf180	Bacteroidetes	Bacteria	Ga0102393_102	6956	12102	-	2645529892	933	2645529891	784
2643221931	Rhizobium sp. Leaf371	Rhizobium sp.	Rhizobium sp. Leaf371	Proteobacteria	Bacteria	Ga0102411_109	7286	12801	+	2645576047	993	2645576048	844
2645727525	Pseudomonas versuta L10.10	Pseudomonas versuta	Pseudomonas versuta	Proteobacteria	Bacteria	Ga0100899_11	1355719	1360919	+	2645834723	887	2645834724	756
2645727639	Porphyromonas gulae COT-052_OH3498	Porphyromonas gulae	Porphyromonas gulae	Bacteroidetes	Bacteria	Ga0069575_154	42966	47969	-	2646326291	892	2646326290	774
2645727812	Bacteroidia bacterium UC5.1-2G11	Bacteroidia bacterium	Bacteroidia bacterium UC5.1-2G11	Bacteroidetes	Bacteria	Ga0100574_1013	88467	93968	+	2647080674	652	2647080676	521	Gene A is fragmented (2647080673, 2647080674), gene B is fragmented (2647080676, 2647080677)
2645727845	Dickeya solani IFB 0099	Dickeya solani	Dickeya solani	Proteobacteria	Bacteria	Ga0077631_196	219941	223575	-	2647217386	411	2647217385	817
2645728036	Pseudoalteromonas porphyrae UCD-SED9	Pseudoalteromonas porphyrae	Pseudoalteromonas porphyrae	Proteobacteria	Bacteria	Ga0098788_1002	29927	35210	-	2648040816	925	2648040815	837	Has a SLATT domain
2648501301	Pseudomonas libanensis RIT-PI-g	Pseudomonas libanensis	Pseudomonas libanensis	Proteobacteria	Bacteria	Ga0100781_105	682156	687464	+	2649355863	877	2649355864	891
2648501459	Photobacterium swingsii CAIM 1393	Photobacterium swingsii	Photobacterium swingsii	Proteobacteria	Bacteria	Ga0081132_145	7581	12931	-	2649993816	770	2649993813	756
2648501565	Myroides odoratimimus PR63039 (Whole genome of multi-drug resistant strain Myroides odoratimimus)	Myroides odoratimimus	Myroides odoratimimus	Bacteroidetes	Bacteria	Ga0104771_11	4211053	4218554	+	2650343751	585	2650343756	669	Gene B is fragmented (2650343756, 2650343757), transposase in the middle
2648501830	Azoarcus sp. CIB	Azoarcus sp.	Azoarcus sp. CIB	Proteobacteria	Bacteria	Ga0098266_11	1460342	1465884	+	2651442003	914	2651442004	932
2648501840	Vibrio crassostreae J5-19	Vibrio crassostreae	Vibrio crassostreae	Proteobacteria	Bacteria	Ga0098329_1026	472282	477263	+	2651491087	828	2651491088	832	Has a SLATT domain
2648501915	Dickeya sp. B16	Dickeya sp.	Dickeya sp. B16	Proteobacteria	Bacteria	Ga0098613_131	7407	12578	-	2651808160	859	2651808159	862
2651870129	Methylobacterium phyllosphaerae CBMB27	Methylobacterium phyllosphaerae	Methylobacterium phyllosphaerae	Proteobacteria	Bacteria	Ga0075205_119	114348	119483	-	2653884533	854	2653884532	854
2654587566	Persicobacter sp. CCB-QB2	Persicobacter sp.	Persicobacter sp. CCB-QB2	Bacteroidetes	Bacteria	Ga0081923_11	1679133	1684254	-	2654891008	788	2654891007	917
2654587583	Aeromonas bestiarum CECT 4227	Aeromonas bestiarum	Aeromonas bestiarum	Proteobacteria	Bacteria	Ga0098519_115	568469	573732	+	2654968232	904	2654968233	848
2654587650	Caballeronia cordobensis LMG 27620	Caballeronia cordobensis	Caballeronia cordobensis	Proteobacteria	Bacteria	Ga0100757_105	139086	144316	+	2655224837	892	2655224838	851
2654587743	Pseudoalteromonas sp. SW0106-04	Pseudoalteromonas sp.	Pseudoalteromonas sp. SW0106-04	Proteobacteria	Bacteria	Ga0100577_105	207467	212868	+	2655632772	896	2655632773	903	Has a SLATT domain
2654587872	Bacillus sp. FJAT-27238	Bacillus sp.	Bacillus sp. FJAT-27238	Firmicutes	Bacteria	Ga0081970_11	3895667	3901644	-	2656098663	1091	2656098662	901
2654587881	Aureimonas phyllosphaerae L9-753	Aureimonas phyllosphaerae	Aureimonas phyllosphaerae	Proteobacteria	Bacteria	Ga0075247_140	1088	6744	-	2656129248	1028	2656129247	853
2654587997	Halomonas sp. A3H3 replaces 82096	Halomonas sp.	Halomonas sp. A3H3	Proteobacteria	Bacteria	Ga0111292_12	2816409	2821894	-	2656541854	922	2656541853	900
2654588115	Selenomonas ruminantium L14	Selenomonas ruminantium	Selenomonas ruminantium	Firmicutes	Bacteria	Ga0104399_105	109057	114538	+	2656981892	958	2656981893	861
2657245020	Paeniclostridium sordellii UMC4401	Paeniclostridium sordellii	Paeniclostridium sordellii	Firmicutes	Bacteria	Ga0111895_103	659752	665692	+	2657771778	1071	2657771779	903
2657245049	Clostridium botulinum CDC48761	Clostridium botulinum	Clostridium botulinum	Firmicutes	Bacteria	Ga0112102_1329	2	2178	+	2657883715	425	2657883716	40	Gene A is fragmented (2657883714, 2657883715)
2660238536	Enterobacter cloacae MNCRE16	Enterobacter cloacae	Enterobacter cloacae	Proteobacteria	Bacteria	Ga0113080_130	13059	18430	+	2662784523	874	2662784524	915
2660238664	Pseudomonas syringae pv. syringae PD2766	Pseudomonas syringae	Pseudomonas syringae	Proteobacteria	Bacteria	Ga0113277_1040	138569	143825	+	2663289420	877	2663289421	857
2660238684	Pseudomonas aeruginosa ATCC 33363	Pseudomonas aeruginosa	Pseudomonas aeruginosa	Proteobacteria	Bacteria	Ga0113250_1001	111143	116337	+	2663371269	527	2663371271	846	Gene A is fragmented (2663371269, 2663371270)
2663762640	Paeniclostridium sordellii JGS6956	Paeniclostridium sordellii	Paeniclostridium sordellii	Firmicutes	Bacteria	Ga0111892_102	572076	577845	+	2663913318	1025	2663913319	896
2663763156	Pseudoalteromonas sp. P1-30	Pseudoalteromonas sp.	Pseudoalteromonas sp. P1-30	Proteobacteria	Bacteria	Ga0112504_101	755584	761006	+	2665874667	978	2665874668	828	Has a SLATT domain
2663763475	Pantoea sp. NGS-ED-1003	Pantoea sp.	Pantoea sp. NGS-ED-1003	Proteobacteria	Bacteria	Ga0112150_101	613595	618999	-	2667187717	900	2667187716	900	Has a SLATT domain
2663763516	Paeniclostridium sordellii R30684	Paeniclostridium sordellii	Paeniclostridium sordellii	Firmicutes	Bacteria	Ga0111911_103	1283414	1289369	-	2667338267	1076	2667338266	903
2667528001	Clostridium botulinum CDC37461	Clostridium botulinum	Clostridium botulinum	Firmicutes	Bacteria	Ga0112104_1308	2	2169	+	2670389454	256	2670389455	40	Gene A is fragmented (2670389452, 2670389453, 2670389454)
2667528026	Yersinia nurmii CIP110231	Yersinia nurmii	Yersinia nurmii	Proteobacteria	Bacteria	Ga0111938_122	306	4498	-	2670486006	937	2670486005	460
2667528042	Enterobacter sp. 50793107	Enterobacter sp.	Enterobacter sp. 50793107	Proteobacteria	Bacteria	Ga0106953_1118	21013	26282	-	2670556611	947	2670556610	799
2667528161	Caenispirillum bisanense USBA 140	Caenispirillum bisanense	Caenispirillum bisanense	Proteobacteria	Bacteria	Ga0105852_103	21804	26915	-	2671053667	895	2671053666	805
2671180280	Erwinia gerundensis E_g_EM595	Erwinia gerundensis	Erwinia gerundensis	Proteobacteria	Bacteria	Ga0123676_11	3070049	3075318	-	2672113042	947	2672113041	799
2671180579	Dickeya solani PPO 9134	Dickeya solani	Dickeya solani	Proteobacteria	Bacteria	Ga0124448_121	171213	176489	-	2673347026	929	2673347025	817
2671180611	Pseudomonas aeruginosa MSH 10	Pseudomonas aeruginosa	Pseudomonas aeruginosa	Proteobacteria	Bacteria	Ga0112695_1103	50188	55382	-	2673471648	591	2673471647	846	Gene A is fragmented (2673471648, 2673471650)
2671180641	Dickeya solani RNS 05.1.2A	Dickeya solani	Dickeya solani	Proteobacteria	Bacteria	Ga0124449_108	180838	186108	+	2673598120	927	2673598121	817
2671180867	Pseudoalteromonas rubra S2471	Pseudoalteromonas rubra	Pseudoalteromonas rubra	Proteobacteria	Bacteria	Ga0124496_1007	74260	79621	+	2674523963	937	2674523964	854
2675903360	Streptococcus suis sv. 12 SS986	Streptococcus suis	Streptococcus suis	Firmicutes	Bacteria	Ga0123057_104	21072	26274	-	2677642396	873	2677642395	864
2675903382	Clostridium botulinum SU1064	Clostridium botulinum	Clostridium botulinum	Firmicutes	Bacteria	Ga0126867_1003	118634	124928	+	2677745329	1182	2677745330	906
2675903427	Pseudoalteromonas spiralis DSM 16099	Pseudoalteromonas spiralis	Pseudoalteromonas spiralis	Proteobacteria	Bacteria	Ga0126247_102	132753	138103	+	2677925117	919	2677925118	863	Has a SLATT domain
2675903461	Pseudoalteromonas luteoviolacea S2607	Pseudoalteromonas luteoviolacea	Pseudoalteromonas luteoviolacea	Proteobacteria	Bacteria	Ga0128226_118	24895	30144	+	2678057459	890	2678057460	857
2675903554	Pantoea dispersa SA4	Pantoea dispersa	Pantoea dispersa	Proteobacteria	Bacteria	Ga0128928_111	30315	35746	-	2678397219	909	2678397218	900
2681812978	Pluralibacter gergoviae NBRC 105706	Pluralibacter gergoviae	Pluralibacter gergoviae	Proteobacteria	Bacteria	Ga0128689_1004	274003	279470	-	2682353716	907	2682353715	914	Has a SLATT domain
2681812983	Vibrio fluvialis NBRC 103150	Vibrio fluvialis	Vibrio fluvialis	Proteobacteria	Bacteria	Ga0128688_103	58179	63429	-	2682384619	909	2682384618	844	Has a SLATT domain
2681813141	Klebsiella pneumoniae CHS206	Klebsiella pneumoniae	Klebsiella pneumoniae	Proteobacteria	Bacteria	Ga0106869_113	212343	217627	-	2683025728	950	2683025727	799
2681813434	Clostridium botulinum SU0801	Clostridium botulinum	Clostridium botulinum	Firmicutes	Bacteria	Ga0126881_1002	126743	133037	-	2684126371	1182	2684126370	906
2681813435	Clostridium botulinum SU0994	Clostridium botulinum	Clostridium botulinum	Firmicutes	Bacteria	Ga0126872_104	149595	155889	-	2684131824	1182	2684131823	906
2681813436	Clostridium botulinum SU1259	Clostridium botulinum	Clostridium botulinum	Firmicutes	Bacteria	Ga0126877_1001	149596	155890	-	2684134541	1182	2684134540	906
2684622548	Dickeya solani RNS 07.7.3B	Dickeya solani	Dickeya solani	Proteobacteria	Bacteria	Ga0125692_104	171135	176411	-	2684804384	929	2684804383	817
2684622594	Vibrio crassostreae J5-4	Vibrio crassostreae	Vibrio crassostreae	Proteobacteria	Bacteria	Ga0123976_1059	94875	99856	+	2684997983	828	2684997984	832	Has a SLATT domain
2684622687	Pseudomonas syringae pv. lapsa ICMP 3947	Pseudomonas syringae	Pseudomonas syringae	Proteobacteria	Bacteria	Ga0124760_1042	75626	80508	+	2685382393	786	2685382394	841
2684622809	Pseudomonas aeruginosa AU10410	Pseudomonas aeruginosa	Pseudomonas aeruginosa	Proteobacteria	Bacteria	Ga0130957_155	128133	133312	-	2685744552	885	2685744551	841
2684623002	Paenibacillus sp. OK060	Paenibacillus sp.	Paenibacillus sp. OK060	Firmicutes	Bacteria	Ga0115482_117	43888	49650	+	2686385939	983	2686385940	935
2684623112	Desulfovibrio fairfieldensis CCUG 45958	Desulfovibrio fairfieldensis	Desulfovibrio fairfieldensis	Proteobacteria	Bacteria	Ga0133518_11	396722	402978	+	2686843842	984	2686843843	872
2687453178	Vibrio parahaemolyticus FORC_014	Vibrio parahaemolyticus	Vibrio parahaemolyticus	Proteobacteria	Bacteria	Ga0133390_11	1711000	1715529	-	2687758261	883	2687758260	624
2687453258	Pseudoalteromonas rubra SCSIO 6842	Pseudoalteromonas rubra	Pseudoalteromonas rubra	Proteobacteria	Bacteria	Ga0125036_11	1667117	1673586	+	2688072165	518	2688072168	911	Has a SLATT domain, Gene A is possibly fragmented, transposase in the middle
2687453352	Pantoea ananatis R100	Pantoea ananatis	Pantoea ananatis	Proteobacteria	Bacteria	Ga0133276_11	1287785	1293195	+	2688427902	886	2688427903	916	Has a SLATT domain
2687453430	Salmonella enterica C629	Salmonella enterica	Salmonella enterica	Proteobacteria	Bacteria	Ga0133542_11	2125271	2130349	+	2688754364	836	2688754365	854
2687453568	Burkholderia plantarii ATCC 43733	Burkholderia plantarii	Burkholderia plantarii	Proteobacteria	Bacteria	Ga0123590_11	428158	433265	-	2689302707	861	2689302706	841
2687453606	Enterococcus rotai LMG 26678	Enterococcus rotai	Enterococcus rotai	Firmicutes	Bacteria	Ga0133443_11	1482973	1488202	+	2689456625	893	2689456626	848
2690315662	Paenibacillus sp. CF095	Paenibacillus sp.	Paenibacillus sp. CF095	Firmicutes	Bacteria	Ga0115479_103	540232	546042	-	2690622150	995	2690622149	936
2690315676	Paraburkholderia fungorum GAS106B	Paraburkholderia fungorum	Paraburkholderia fungorum	Proteobacteria	Bacteria	Ga0131995_12	1060800	1066106	+	2690674676	858	2690674677	908
2690316016	Pseudomonas aeruginosa BTP034	Pseudomonas aeruginosa	Pseudomonas aeruginosa	Proteobacteria	Bacteria	Ga0112308_101	3309107	3314286	+	2691904707	885	2691904708	841
2690316191	Klebsiella pneumoniae S_77RE	Klebsiella pneumoniae	Klebsiella pneumoniae	Proteobacteria	Bacteria	Ga0118822_136	4079	9312	-	2692633201	935	2692633200	799
2690316282	Leisingera sp. ANG-M7	Leisingera sp.	Leisingera sp. ANG-M7	Proteobacteria	Bacteria	Ga0112167_106	122477	127950	+	2693016944	952	2693016945	872
2693429609	Vibrio metoecus YB5B06	Vibrio metoecus	Vibrio metoecus	Proteobacteria	Bacteria	Ga0112259_127	1185	6438	-	2693891751	910	2693891750	844
2695420314	Dysgonomonas sp. BGC7	Dysgonomonas sp.	Dysgonomonas sp. BGC7	Bacteroidetes	Bacteria	Ga0124149_106	46508	51603	-	2695471425	904	2695471424	795
2695420335	Citrobacter amalonaticus FDAARGOS_166	Citrobacter amalonaticus	Citrobacter amalonaticus	Proteobacteria	Bacteria	Ga0106965_11	1066011	1072479	-	2695546006	497	2695546003	767	Gene A is fragmented (2695546004, 2695546006) with transposase in the middle
2695420362	Citrobacter koseri FDAARGOS_86	Citrobacter koseri	Citrobacter koseri	Proteobacteria	Bacteria	Ga0106696_11	3401753	3406911	-	2695662011	877	2695662010	842
2695421040	Flavobacterium cutihirudinis DSM 25795	Flavobacterium cutihirudinis	Flavobacterium cutihirudinis	Bacteroidetes	Bacteria	Ga0131252_101	291455	296501	+	2698508411	809	2698508412	877
2698536580	Escherichia coli 07-2709	Escherichia coli	Escherichia coli	Proteobacteria	Bacteria	Ga0124317_1026	39800	44878	+	2699669017	836	2699669018	854
2700988685	Fibrobacter sp. UWH5	Fibrobacter sp.	Fibrobacter sp. UWH5	Fibrobacteres	Bacteria	Ga0136284_121	865	6117	-	2701137235	904	2701137234	845
2700988686	Fibrobacter sp. UWH9	Fibrobacter sp.	Fibrobacter sp. UWH9	Fibrobacteres	Bacteria	Ga0136286_109	104768	110020	+	2701139568	904	2701139569	845
2700989136	Lactobacillus capillatus DSM 19910	Lactobacillus capillatus	Lactobacillus capillatus	Firmicutes	Bacteria	Ga0106115_111	6908	12102	-	2701473922	891	2701473921	839
2700989434	Pseudomonas aeruginosa MSH 3	Pseudomonas aeruginosa	Pseudomonas aeruginosa	Proteobacteria	Bacteria	Ga0112692_10417	245	5439	-	2702630324	591	2702630323	846	Gene A is fragmented (2702630324, 2702630326)
2700989439	Pseudomonas aeruginosa JD318	Pseudomonas aeruginosa	Pseudomonas aeruginosa	Proteobacteria	Bacteria	Ga0112736_11798	2	3921	-	2702658735	885	2702658734	421
2700989443	Pseudomonas aeruginosa JD314	Pseudomonas aeruginosa	Pseudomonas aeruginosa	Proteobacteria	Bacteria	Ga0112740_12219	2700	7894	+	2702685800	885	2702685801	846
2703719254	Fibrobacter sp. UWB11	Fibrobacter sp.	Fibrobacter sp. UWB11	Fibrobacteres	Bacteria	Ga0136275_12	839458	844993	+	2706096178	986	2706096179	858
2703719316	Clostridium felsineum 541 (CLFEL)	Clostridium felsineum	Clostridium felsineum	Firmicutes	Bacteria	CLFE_contig000001	374511	380562	+	2706327202	1085	2706327203	933
2703719450	Streptococcus suis LSS44	Streptococcus suis	Streptococcus suis	Firmicutes	Bacteria	Ga0121952_102	72115	77317	+	2706781603	873	2706781604	864
2706794418	Streptococcus suis SS993	Streptococcus suis	Streptococcus suis	Firmicutes	Bacteria	Ga0123062_1043	12462	17754	+	2706833061	907	2706833062	860
2708742466	Chryseobacterium sp. RU33C	Chryseobacterium sp.	Chryseobacterium sp. RU33C	Bacteroidetes	Bacteria	Ga0136740_106	68854	73924	+	2708932614	817	2708932615	874
2708742538	Desulfovibrio algoritolerance K3S	Desulfovibrio algoritolerance	Desulfovibrio sp. K3S	Proteobacteria	Bacteria	Ga0139011_101	793362	799163	+	2709101755	1043	2709101756	865
2713896752	Chromobacterium subtsugae MWU2920	Chromobacterium subtsugae	Chromobacterium subtsugae	Proteobacteria	Bacteria	Ga0124590_116	45422	50586	+	2714095481	879	2714095482	842
2713896754	Chromobacterium subtsugae MWU2387	Chromobacterium subtsugae	Chromobacterium subtsugae	Proteobacteria	Bacteria	Ga0124592_1081	15	5296	-	2714103931	905	2714103930	852
2713896754	Chromobacterium subtsugae MWU2387	Chromobacterium subtsugae	Chromobacterium subtsugae	Proteobacteria	Bacteria	Ga0124592_1189	1275	6656	-	2714105424	382	2714105422	945	Gene A is fragmented (2714105424, 2714105425, possibly also 2714105423)
2713896996	Caballeronia udeis LMG 27134	Caballeronia udeis	Caballeronia udeis	Proteobacteria	Bacteria	Ga0125437_1003	124748	129903	-	2715164912	883	2715164911	833
2713897201	Clostridium botulinum Hall 183	Clostridium botulinum	Clostridium botulinum	Firmicutes	Bacteria	Ga0125741_110	39110	45386	+	2716011301	1176	2716011302	906
2713897202	Clostridium botulinum Hall 8388A	Clostridium botulinum	Clostridium botulinum	Firmicutes	Bacteria	Ga0125742_108	129755	136031	-	2716015522	1176	2716015521	906
2713897203	Clostridium botulinum Hall 8857Ab	Clostridium botulinum	Clostridium botulinum	Firmicutes	Bacteria	Ga0125743_110	129777	136053	-	2716019283	1176	2716019282	906
2713897211	Clostridium botulinum SU1306	Clostridium botulinum	Clostridium botulinum	Firmicutes	Bacteria	Ga0125755_101	105784	112060	-	2716047692	1176	2716047691	457	Gene B is fragmented (2716047690, 2716047691)
2716884911	Fibrobacter sp. UWB10	Fibrobacter sp.	Fibrobacter sp. UWB10	Fibrobacteres	Bacteria	Ga0136274_101	964083	970315	+	2717950995	886	2717950993	856	Reverse order of genes
2718217712	Pseudomonas syringae pv. lapsa ATCC 10859	Pseudomonas syringae	Pseudomonas syringae	Proteobacteria	Bacteria	Ga0175309_11	4835018	4839900	-	2718579166	786	2718579165	841
2718217979	Pectobacterium carotovorum brasiliensis BC1	Pectobacterium carotovorum	Pectobacterium carotovorum	Proteobacteria	Bacteria	Ga0175832_11	809032	814166	-	2719598236	801	2719598235	820	Gene A is fragmented (2719598236,2719598237)
2718217979	Pectobacterium carotovorum brasiliensis BC1	Pectobacterium carotovorum	Pectobacterium carotovorum	Proteobacteria	Bacteria	Ga0175832_11	4630111	4635020	+	2719601730	777	2719601731	857
2718218011	Achromobacter xylosoxidans FDAARGOS_150	Achromobacter xylosoxidans	Achromobacter xylosoxidans	Proteobacteria	Bacteria	Ga0175014_11	269550	274596	-	2719737934	647	2719737933	711	Gene A is fragmented (2719737934, 2719737935)
2718218076	Enterobacter asburiae CAV1043	Enterobacter asburiae	Enterobacter asburiae	Proteobacteria	Bacteria	Ga0175502_16	4035198	4040605	-	2719989615	884	2719989614	917
2718218187	Vibrio scophthalmi VS-05	Vibrio scophthalmi	Vibrio scophthalmi	Proteobacteria	Bacteria	Ga0175347_14	273327	279900	+	2720443031	902	2720443035	660	Has a SLATT domain, Gene B is fragmented (2720443032, 2720443035) with transposase in the middle
2718218349	Clostridium botulinum CDC_67190	Clostridium botulinum	Clostridium botulinum	Firmicutes	Bacteria	Ga0174767_11	775269	781551	+	2721084579	1178	2721084580	906
2718218390	Vibrio fluvialis ATCC 33809	Vibrio fluvialis	Vibrio fluvialis	Proteobacteria	Bacteria	Ga0174860_12	1192916	1198166	+	2721272360	909	2721272361	844	Has a SLATT domain
2718218406	Pseudomonas aeruginosa SCVJan	Pseudomonas aeruginosa	Pseudomonas aeruginosa	Proteobacteria	Bacteria	Ga0175480_11	632305	637484	-	2721332398	885	2721332397	841
2718218424	Pseudomonas aeruginosa SCVFeb	Pseudomonas aeruginosa	Pseudomonas aeruginosa	Proteobacteria	Bacteria	Ga0175802_11	632305	637484	-	2721404247	885	2721404246	841
2718218437	Klebsiella aerogenes CAV1320	Klebsiella aerogenes	Klebsiella aerogenes	Proteobacteria	Bacteria	Ga0175352_12	3061875	3067291	-	2721473414	904	2721473413	900	Has a SLATT domain
2721755589	Pseudomonas aeruginosa NHmuc	Pseudomonas aeruginosa	Pseudomonas aeruginosa	Proteobacteria	Bacteria	Ga0174978_11	632305	637484	-	2723162869	885	2723162868	841
2721755605	Clostridium estertheticum estertheticum DSM 8809	Clostridium estertheticum	Clostridium estertheticum	Firmicutes	Bacteria	Ga0175872_12	1679800	1686181	+	2723238602	1177	2723238603	951
2721755615	Methylobacterium phyllosphaerae CBMB27	Methylobacterium phyllosphaerae	Methylobacterium phyllosphaerae	Proteobacteria	Bacteria	Ga0174832_14	4676993	4681831	-	2723290241	755	2723290240	786
2721755684	Rhizobium phaseoli sv. phaseoli N841	Rhizobium phaseoli	Rhizobium phaseoli	Proteobacteria	Bacteria	Ga0175204_13	115619	121178	-	2723562929	1010	2723562928	838
2721755776	Clostridium botulinum CDC_69094	Clostridium botulinum	Clostridium botulinum	Firmicutes	Bacteria	Ga0174927_11	819320	825596	+	2723929350	1176	2723929351	906
2724679039	Photobacterium sp. ME15	Photobacterium sp.	Photobacterium sanguinicancri	Proteobacteria	Bacteria	Ga0125977_179	2374	7410	-	2725198985	480	2725198983	600	Has a SLATT domain, Gene A is fragmented (2725198985, 2725198986), gene B is fragmented (2725198983, 2725198984)
2724679212	Klebsiella quasipneumoniae similipneumoniae KP-Z4175	Klebsiella quasipneumoniae	Klebsiella quasipneumoniae	Proteobacteria	Bacteria	Ga0126245_112	56496	61648	-	2725893297	875	2725893296	842
2724679213	Pseudoalteromonas telluritireducens DSM 16098	Pseudoalteromonas telluritireducens	Pseudoalteromonas telluritireducens	Proteobacteria	Bacteria	Ga0126246_115	33365	38744	+	2725898509	602	2725898511	859	Has a SLATT domain. Gene A is fragmented (2725898508, 2725898509, 2725898510)
2724679357	Yersinia kristensenii FCF221	Yersinia kristensenii	Yersinia kristensenii	Proteobacteria	Bacteria	Ga0126604_106	26375	31620	+	2726519536	839	2726519537	906
2724679372	Yersinia kristensenii FCF324	Yersinia kristensenii	Yersinia kristensenii	Proteobacteria	Bacteria	Ga0126622_107	26386	31631	+	2726584513	839	2726584514	906
2724679457	Caballeronia cordobensis LMG 27620	Caballeronia cordobensis	Caballeronia cordobensis	Proteobacteria	Bacteria	Ga0126733_114	55964	61194	-	2726889935	892	2726889934	851
2724679550	Clostridium botulinum CDC 1744	Clostridium botulinum	Clostridium botulinum	Firmicutes	Bacteria	Ga0126844_111	39032	45308	+	2727234979	1176	2727234980	906
2724679552	Clostridium botulinum 211	Clostridium botulinum	Clostridium botulinum	Firmicutes	Bacteria	Ga0126846_106	73600	78946	+	2727241545	893	2727241546	891
2724679553	Clostridium botulinum Hall 4834	Clostridium botulinum	Clostridium botulinum	Firmicutes	Bacteria	Ga0126847_107	39087	45363	+	2727245371	1176	2727245372	906
2724679564	Clostridium botulinum SU1274	Clostridium botulinum	Clostridium botulinum	Firmicutes	Bacteria	Ga0126859_106	149595	155889	-	2727287476	1182	2727287475	906
2724679565	Clostridium botulinum SU1917	Clostridium botulinum	Clostridium botulinum	Firmicutes	Bacteria	Ga0126860_101	149595	155889	-	2727289710	1182	2727289709	906
2724679567	Clostridium botulinum SU1275	Clostridium botulinum	Clostridium botulinum	Firmicutes	Bacteria	Ga0126862_1021	24754	31048	-	2727300991	1182	2727300990	906
2724679569	Clostridium botulinum SU1304	Clostridium botulinum	Clostridium botulinum	Firmicutes	Bacteria	Ga0126864_1003	278179	284455	+	2727306658	1176	2727306659	457	Gene B is fragmented (2727306659, 2727306660)
2724679570	Clostridium botulinum SU1054	Clostridium botulinum	Clostridium botulinum	Firmicutes	Bacteria	Ga0126865_104	149595	155889	-	2727310792	1182	2727310791	906
2724679571	Clostridium botulinum SU1072	Clostridium botulinum	Clostridium botulinum	Firmicutes	Bacteria	Ga0126866_103	149595	155889	-	2727314770	1182	2727314769	906
2724679572	Clostridium botulinum SU1074	Clostridium botulinum	Clostridium botulinum	Firmicutes	Bacteria	Ga0126868_109	149595	155889	-	2727321159	1182	2727321158	906
2724679574	Clostridium botulinum SU0998	Clostridium botulinum	Clostridium botulinum	Firmicutes	Bacteria	Ga0126870_102	149595	155889	-	2727326116	1182	2727326115	906
2724679575	Clostridium botulinum SU0807	Clostridium botulinum	Clostridium botulinum	Firmicutes	Bacteria	Ga0126871_103	149595	155889	-	2727330431	1182	2727330430	906
2724679579	Clostridium botulinum SU1891	Clostridium botulinum	Clostridium botulinum	Firmicutes	Bacteria	Ga0126878_1002	70004	76298	-	2727345236	1182	2727345235	906
2724679580	Clostridium botulinum SU1169	Clostridium botulinum	Clostridium botulinum	Firmicutes	Bacteria	Ga0126879_1002	39044	45320	+	2727349694	1176	2727349695	906
2724679581	Clostridium botulinum SU0945	Clostridium botulinum	Clostridium botulinum	Firmicutes	Bacteria	Ga0126880_1006	39044	45320	+	2727355020	1176	2727355021	906
2724679806	Prevotella jejuni DSM 26989	Prevotella jejuni	Prevotella jejuni	Bacteroidetes	Bacteria	Ga0170453_121	65010	68211	+	2728152528	828	2728152529	237
2728368935	Paenibacillus riograndensis CAS34	Paenibacillus riograndensis	Paenibacillus riograndensis	Firmicutes	Bacteria	Ga0126964_1148	206961	212464	-	2728549112	924	2728549111	910
2728369070	Aeromonas hydrophila TN-97-08	Aeromonas hydrophila	Aeromonas hydrophila	Proteobacteria	Bacteria	Ga0127147_101	1855568	1860611	+	2729004822	840	2729004823	842
2728369616	Pseudoalteromonas luteoviolacea S4060-1	Pseudoalteromonas luteoviolacea	Pseudoalteromonas luteoviolacea	Proteobacteria	Bacteria	Ga0128227_112	96270	101519	-	2731072867	890	2731072866	857
2728369619	Pseudoalteromonas luteoviolacea CPMOR-2	Pseudoalteromonas luteoviolacea	Pseudoalteromonas luteoviolacea	Proteobacteria	Bacteria	Ga0128230_1072	26528	31753	-	2731087999	882	2731087998	857
2728369620	Pseudoalteromonas luteoviolacea DSM6061	Pseudoalteromonas luteoviolacea	Pseudoalteromonas luteoviolacea	Proteobacteria	Bacteria	Ga0128231_1092	145917	151142	+	2731092881	882	2731092882	857
2728369672	Lactobacillus manihotivorans JCM 12514	Lactobacillus manihotivorans	Lactobacillus manihotivorans	Firmicutes	Bacteria	Ga0128293_1034	10973	16764	+	2731301977	319	2731301980	798
2728369718	Methylobacterium phyllosphaerae JCM 16408	Methylobacterium phyllosphaerae	Methylobacterium phyllosphaerae	Proteobacteria	Bacteria	Ga0128365_10026	432	5589	-	2731489636	682	2731489634	701
2728369737	Phorcysia thermohydrogeniphila DSM 24425	Phorcysia thermohydrogeniphila	Phorcysia thermohydrogeniphila	Aquificae	Bacteria	Ga0181007_12	38855	43856	+	2731604803	888	2731604804	786
2731957902	Pantoea dispersa SA2	Pantoea dispersa	Pantoea dispersa	Proteobacteria	Bacteria	Ga0128926_146	12679	18110	-	2733698224	909	2733698223	900	Has a SLATT domain
2731957903	Pantoea dispersa SA3	Pantoea dispersa	Pantoea dispersa	Proteobacteria	Bacteria	Ga0128927_108	236	5667	+	2733699082	909	2733699083	900
2731957904	Pantoea dispersa SA5	Pantoea dispersa	Pantoea dispersa	Proteobacteria	Bacteria	Ga0128929_101	47035	52466	+	2733702887	909	2733702888	900
2731958037	Pseudomonas aeruginosa RW76	Pseudomonas aeruginosa	Pseudomonas aeruginosa	Proteobacteria	Bacteria	Ga0130223_121	292636	297815	-	2734297588	885	2734297587	841
2731958038	Pseudomonas aeruginosa RW75	Pseudomonas aeruginosa	Pseudomonas aeruginosa	Proteobacteria	Bacteria	Ga0130224_174	80048	85227	+	2734307700	885	2734307701	841
2734481910	Aliivibrio fischeri JCM 18803	Aliivibrio fischeri	Aliivibrio fischeri	Proteobacteria	Bacteria	Ga0128386_1006	54724	59637	+	2734540414	460	2734540416	608	Has a SLATT domain, Gene A is fragmented (2734540414, 2734540415), gene B is fragmented (2734540416, 2734540417)
2734482399	Pseudomonas aeruginosa RW84	Pseudomonas aeruginosa	Pseudomonas aeruginosa	Proteobacteria	Bacteria	Ga0130229_1143	85837	89786	+	2736081710	885	2736081711	431
2734482401	Pseudomonas aeruginosa RW88	Pseudomonas aeruginosa	Pseudomonas aeruginosa	Proteobacteria	Bacteria	Ga0130231_1081	82990	87932	+	2736093052	885	2736093053	762
2734482772	Escherichia coli CVM N41498PS	Escherichia coli	Escherichia coli	Proteobacteria	Bacteria	Ga0130642_1104	2534	7803	-	2737323402	947	2737323401	799
2737471824	Escherichia coli CVM N36093PS	Escherichia coli	Escherichia coli	Proteobacteria	Bacteria	Ga0130669_1130	787	6056	+	2737906701	947	2737906702	799
2737471832	Escherichia coli CVM N34054PS	Escherichia coli	Escherichia coli	Proteobacteria	Bacteria	Ga0130677_1144	700	5969	+	2737945817	947	2737945818	799
2737471847	Escherichia coli CVM N33443PS	Escherichia coli	Escherichia coli	Proteobacteria	Bacteria	Ga0130692_1042	2617	7886	-	2738021046	947	2738021045	799
2738541316	Allorhizobium pseudoryzae DSM 19479	Allorhizobium pseudoryzae	Rhizobium pseudoryzae	Proteobacteria	Bacteria	Ga0196645_1096	296	5662	+	2738943704	947	2738943705	837
2740892073	Pseudomonas aeruginosa AU7198	Pseudomonas aeruginosa	Pseudomonas aeruginosa	Proteobacteria	Bacteria	Ga0130954_123	128132	133311	-	2741823237	885	2741823236	841
2740892074	Pseudomonas aeruginosa AU10272	Pseudomonas aeruginosa	Pseudomonas aeruginosa	Proteobacteria	Bacteria	Ga0130955_153	128131	133310	-	2741832937	885	2741832936	841
2740892075	Pseudomonas aeruginosa AU10409	Pseudomonas aeruginosa	Pseudomonas aeruginosa	Proteobacteria	Bacteria	Ga0130956_155	128133	133312	-	2741838937	885	2741838936	841
2740892076	Pseudomonas aeruginosa AU10836	Pseudomonas aeruginosa	Pseudomonas aeruginosa	Proteobacteria	Bacteria	Ga0130958_1039	128133	133312	-	2741840856	885	2741840855	841
2740892077	Pseudomonas aeruginosa AU16821	Pseudomonas aeruginosa	Pseudomonas aeruginosa	Proteobacteria	Bacteria	Ga0130959_102	128133	133312	-	2741845952	885	2741845951	841
2740892240	Paeniclostridium sordellii R32921	Paeniclostridium sordellii	Paeniclostridium sordellii	Firmicutes	Bacteria	Ga0132329_103	1310689	1316479	-	2742641584	1032	2742641583	896
2740892277	Klebsiella variicola 4880	Klebsiella variicola	Klebsiella variicola	Proteobacteria	Bacteria	Ga0132377_107	84305	89715	+	2742797908	886	2742797909	916	Has a SLATT domain
2740892445	Escherichia coli EC14	Escherichia coli	Escherichia coli	Proteobacteria	Bacteria	Ga0132568_124	26352	31735	+	2743479905	904	2743479906	889
2740892544	Clostridium ljungdahlii ERI-2	Clostridium ljungdahlii	Clostridium ljungdahlii	Firmicutes	Bacteria	Ga0132682_111	51623	57356	+	2743903173	984	2743903174	913
2744054506	Paenibacillus sp. FJAT-26967	Paenibacillus sp.	Paenibacillus sp. FJAT-26967	Firmicutes	Bacteria	Ga0132770_102	872853	878996	+	2744536568	1115	2744536569	928
2744054530	Pseudomonas aeruginosa SMC4389	Pseudomonas aeruginosa	Pseudomonas aeruginosa	Proteobacteria	Bacteria	Ga0132805_1047	26207	31386	-	2744646335	885	2744646334	841
2744054731	Methylomonas methanica R-45363	Methylomonas methanica	Methylomonas methanica	Proteobacteria	Bacteria	Ga0133022_1060	103137	108550	+	2745448342	938	2745448343	864
2744054794	Paenibacillus glacialis DSM 22343	Paenibacillus glacialis	Paenibacillus glacialis	Firmicutes	Bacteria	Ga0133092_107	434329	439813	+	2745693332	934	2745693333	896
2744054842	Pseudomonas sp. p21	Pseudomonas sp.	Pseudomonas sp. p21	Proteobacteria	Bacteria	Ga0133143_101	220135	224955	+	2745842688	402	2745842690	893	Gene A is possibly fragmented
2751185599	Spirochaetales bacterium Spiro_03	Spirochaetales bacterium	Spirochaetales bacterium Spiro_03	Spirochaetes	Bacteria	Ga0154199_1143	1	3998	-	2752626999	850	2752626998	483
2751185648	Clostridiales bacterium Firm_06	Clostridiales bacterium	Clostridiales bacterium Firm_06	Firmicutes	Bacteria	Ga0154218_1182	2	3704	-	2752740849	481	2752740848	749
2751185720	Cobetia marina JCM 21022	Cobetia marina	Cobetia marina	Proteobacteria	Bacteria	Ga0199017_11	1414092	1419358	+	2753016752	945	2753016753	799
2751185770	Marinomonas spartinae CECT 8887	Marinomonas spartinae	Marinomonas spartinae	Proteobacteria	Bacteria	Ga0166576_109	38069	43271	+	2753208573	482	2753208574	827	Gene A is fragmented (2753208572, 2753208573)
2751185864	Methylobacterium zatmanii PSBB041	Methylobacterium zatmanii	Methylobacterium zatmanii	Proteobacteria	Bacteria	Ga0198510_12	2451113	2456045	+	2753606842	898	2753606843	751
2751185892	Pseudoalteromonas aliena EH1	Pseudoalteromonas aliena	Pseudoalteromonas aliena	Proteobacteria	Bacteria	Ga0198324_11	3576854	3581810	-	2753745295	816	2753745294	837	Has a SLATT domain
2751185940	Enterobacter sp. GN02600	Enterobacter sp.	Enterobacter sp. GN02600	Proteobacteria	Bacteria	Ga0177433_1032	184	5540	+	2753969031	895	2753969032	889
2751185943	Enterobacter cloacae 35699	Enterobacter cloacae	Enterobacter cloacae complex sp. 35699	Proteobacteria	Bacteria	Ga0177320_1004	52201	57470	-	2753980768	947	2753980767	799
649633013	Bacteroides salanitronis BL78, DSM 18170	Bacteroides salanitronis	Bacteroides salanitronis	Bacteroidetes	Bacteria	NC_015164	4048979	4053784	+	649968806	818	649968807	770
