## Supplemental Table 2 for "Cryo-EM structure of the RADAR supramolecular anti-phage defense complex"

### Sheet: Sheet1
	Table S2: Cryo-EM data collection, refinement and validation statistics
		E. coli RdrA Unsplit (EMD-XXX, PDB XXX)	E. coli RdrA Single-split (EMD-XXX)	E. coli RdrA Double-split (EMD-XXX)	S. suis RdrA (EMD-XXX, PDB XXX)	E. coli RdrB (EMD-XXX, PDB XXX)	E. coli RdrA–RdrB complex (EMD-XXX, PDB XXX)
	Data collection and processing
	Voltage (kV)	300			200	300	200
	Electron exposure (e-/Å-2)	42			42	45	49
	Defocus range (μm)	0.5, 2.5			0.5,3.0	0.5, 2.5	0.7,2.0
	Pixel size (Å)	0.825			1.1	0.825	2.58
	Symmetry imposed	C1			C7	T	C1
	Initial particle images (no.)	1578051			573499	712803	20409
	Final particle images (no.)	472729	416053	421521	193305	233454	9236
	Map Resolution (Å)	2.52	2.51	2.35	2.5	2.11	6.73
	FSC threshold	0.143	0.143	0.143	0.143	0.143	0.143
	Map resolution range (Å)	2.0-5.0	2.2-4.5	2.5-5.0	2.4-5.2	1.9-3.1	6.0-13.0
	Refinement
	Initial model used	-			-	-	XXXX, XXXX
	Model resolution (Å)	2.8			2.6	2.3	7.1
	FSC threshold	0.5			0.5	0.5	0.5
	Map-sharpening B-factor (Å2)	-67.8			-91.4	-68.4	-408.2
	Model composition
	Non-hydrogen atoms	43840			46186	74928	118839
	Protein residues	5490			5572	9237	14739
	B factors (Å2)
	Protein	46.69			31.05	33.14	269.44
	R.M.S.D. deviations
	Bond lengths (Å)	0.011			0.006	0.007	0.005
	Bond angles (°)	1.831			1.289	1.363	0.955
	Validation
	MolProbity score	3.12			2.64	2.33	2.73
	Clashscore	20.65			12.11	8.53	55.86
	Poor rotamers (%)	10.21			4.49	3.84	0.02
	Ramachandran plot
	Favored (%)	90.2			90	93.48	91.24
	Allowed (%)	8.92			9.1	5.73	8.14
	Disallowed (%)	0.88			0.9	0.79	0.62
