## Supplemental Table 4 for "Cryo-EM structure of the RADAR supramolecular anti-phage defense complex"

### Sheet: Sheet1
	Species	System	Synthesized sequence	Acession of synthesized genes in the IMG database	Plasmid	Induction
1	Escherichia coli P0304799.3	Ec_RADAR	GCCACAGCATCCTTGCAGGGTATGTTTCTCTTTGATGTCTTTTTGTTTGTGAAGTATTTCACATTTATAT TGTGCAACACTTCACAAACTTTTGtAAGAGAAAAGTTTTGTCTGATTTATGAACAAAAAAGAAACCATCA TTGATGGTTTCTTTCGGTAAGTCCCGTCTAGCCTTGCCCTCAATGGGGAAGAGAACCGCTTAAGCCCGAG TCATTATATAAACCATTTAGCACGTAATCAAAGCCAGGCTGATTCTGACCGGGCACTTGGGCGCTGCCAT TATTAAAAATCACTTTTGCGTTGGTTGTATCCGTGTCCGCAGGCAGCGTCAGCGTGTAAATTCCGTCTGC ATTTTTAGTCATTGGTTTTCCAGGCCAAGATCCGGTCAATTCAA…	2548796855|2548796856	pSG1	none
2	Citrobacter rodentium DBS100	Cr_RADAR	GCCACAGCATCCTTGCAGGGTATGTTTCTCTTTGATGTCTTTTTGTTTGTGAAGTATTTCACATTTATAT TGTGCAACACTTCACAAACTTTTGTAAGAGAAAAGTTTTGTCTGATTTATGAACAAAAAAGAAACCATCA TTGATGGTTTCTTTCGGTAAGTCCCGTCTAGCCTTGCCCTCAATGGGGAAGAGAACCGCTTAAGCCCGAG TCATTATATAAACCATTTAGCACGTAATCAAAGCCAGGCTGATTCTGACCGGGCACTTGGGCGCTGCCAT TATTAAAAATCACTTTTGCGTTGGTTGTATCCGTGTCCGCAGGCAGCGTCAGCGTGTAAATTCCGTCTGC ATTTTTAGTCATTGGTTTTCCAGGCCAAGATCCGGTCAATTCAA…	2634036860|2634036861	pSG1	none
3	Streptococcus suis SS993	Ss_RADAR	ATAGTTAAGCCAGTATACACTCCGCTATCGCTACGTGACTGGGTCATGGCTGCGCCCCGACACCCGCCAA CACCCGCTGACGCGCCCTGACGGGCTTGTCTGCTCCCGGCATCCGCTTACAGACAAGCTGTGACCGTCTC CGGGAGCTGCATGTGTCAGAGGTTTTCACCGTCATCACCGAAACGCGCGAGGCAGCAGATCAATTCGCGC GCGAAGGCGAAGCGGCATGCATAATGTGCCTGTCAAATGGACGAAGCAGGGATTCTGCAAACCCTATGCT ACTCCGTCAAGCCGTCAATTGTCTGATTCGTTACCAATTATGACAACTTGACGGCTACATCATTCACTTT TTCTTCACAACCGGCACGGAACTCGCTCGGGCTGGCCCCGGTGC…	2706833061|2706833062	pBad	0.2% arabinose
4	E.coli_RADAR_A_K82A	Ec_RADAR_mutant	GCGGCCGCTA CATGTATTCC CGGTGAAAAA AGACAAAACC CCGCGCACCG GAAAGGTGGC GGGGGATTCA CGGAGATAAT ATCTGCCTGA AATTATTTGG AATACAGGTA TATGCAGCTA ATTTATATCA GCTCGTTAGT ACGGAGCTAA ACCGAATCTG ACAGTCCGTT CTGTACCAAG CACATAGTGG TTGTTCATGC GGATAAATGC TAAGAATTGT TTACTTTCGC AACAAAATAG GCTCGATTTG AGCAAATAAA CAGGCAACAT TTATGTGTTG TTGAAGAAAG TACAGCCAGA TTATTTAGCT GATTAGCGTA GACTAACCTA ACAATAAATG GCTAGAAAAA AAACAATATA CCA…	2548796855|2548796856	pSG1	none
5	E.coli_RADAR_B_E501A	Ec_RADAR_mutant	CATATGTCCA TGGAATGGGT ACATGAAAAG CCTCTGACTA TATCGCAAGT GCTCGATAAC CTCGAACTGG TTGAACCTCA TGGCAAGTGT GTAGAGCTAG CGCTAGTGCC GCACTTTATC AAAAGAAAGC CCAAAAATGG TGAGGCCTAT CCTCACGCAT TACTATTTAA AGACCTGAAA AATCAGGCAG CTATTCTGAT GGACATGCTG AAGTCTGAAC CGCGTCTGAC AGGCTGGATT CGAGGAGTAG ATGCCGCAGC TAATGAGATG CACGCACCAC CTGAGTTATT TTGCCCCTTG TTCCGGGTAC TAGCCAAATC AGGTATTGCT CATTTTACCT ATCATGTTGG CGCGGACTTT CCG…	2548796855|2548796856	pSG1	none
6	E.coli_RADAR_pm1_K85E	Ec_RADAR_mutant	GCCACAGCATCCTTGCAGGGTATGTTTCTCTTTGATGTCTTTTTGTTTGTGAAGTATTTCACATTTATATTGTGCAACACTTCACAAACTTTTGtAAGAGAAAAGTTTTGTCTGATTTATGAACAAAAAAGAAACCATCATTGATGGTTTCTTTCGGTAAGTCCCGTCTAGCCTTGCCCTCAATGGGGAAGAGAACCGCTTAAGCCCGAGTCATTATATAAACCATTTAGCACGTAATCAAAGCCAGGCTGATTCTGACCGGGCACTTGGGCGCTGCCATTATTAAAAATCACTTTTGCGTTGGTTGTATCCGTGTCCGCAGGCAGCGTCAGCGTGTAAATTCCGTCTGCATTTTTAGTCATTGGTTTTCCAGGCCAAGATCCGGTCAATTCAATTACT…	2548796855|2548796856	pSG1	none
7	E.coli_RADAR_pm2_E595R_E596R_E597R	Ec_RADAR_mutant	GCCACAGCATCCTTGCAGGGTATGTTTCTCTTTGATGTCTTTTTGTTTGTGAAGTATTTCACATTTATATTGTGCAACACTTCACAAACTTTTGtAAGAGAAAAGTTTTGTCTGATTTATGAACAAAAAAGAAACCATCATTGATGGTTTCTTTCGGTAAGTCCCGTCTAGCCTTGCCCTCAATGGGGAAGAGAACCGCTTAAGCCCGAGTCATTATATAAACCATTTAGCACGTAATCAAAGCCAGGCTGATTCTGACCGGGCACTTGGGCGCTGCCATTATTAAAAATCACTTTTGCGTTGGTTGTATCCGTGTCCGCAGGCAGCGTCAGCGTGTAAATTCCGTCTGCATTTTTAGTCATTGGTTTTCCAGGCCAAGATCCGGTCAATTCAATTACT…	2548796855|2548796856	pSG1	none
8	E.coli_RADAR_pm3_D141R	Ec_RADAR_mutant	GCCACAGCATCCTTGCAGGGTATGTTTCTCTTTGATGTCTTTTTGTTTGTGAAGTATTTCACATTTATATTGTGCAACACTTCACAAACTTTTGtAAGAGAAAAGTTTTGTCTGATTTATGAACAAAAAAGAAACCATCATTGATGGTTTCTTTCGGTAAGTCCCGTCTAGCCTTGCCCTCAATGGGGAAGAGAACCGCTTAAGCCCGAGTCATTATATAAACCATTTAGCACGTAATCAAAGCCAGGCTGATTCTGACCGGGCACTTGGGCGCTGCCATTATTAAAAATCACTTTTGCGTTGGTTGTATCCGTGTCCGCAGGCAGCGTCAGCGTGTAAATTCCGTCTGCATTTTTAGTCATTGGTTTTCCAGGCCAAGATCCGGTCAATTCAATTACT…	2548796855|2548796856	pSG1	none
9	E.coli_RADAR_pm4_E151K	Ec_RADAR_mutant	GCCACAGCATCCTTGCAGGGTATGTTTCTCTTTGATGTCTTTTTGTTTGTGAAGTATTTCACATTTATATTGTGCAACACTTCACAAACTTTTGtAAGAGAAAAGTTTTGTCTGATTTATGAACAAAAAAGAAACCATCATTGATGGTTTCTTTCGGTAAGTCCCGTCTAGCCTTGCCCTCAATGGGGAAGAGAACCGCTTAAGCCCGAGTCATTATATAAACCATTTAGCACGTAATCAAAGCCAGGCTGATTCTGACCGGGCACTTGGGCGCTGCCATTATTAAAAATCACTTTTGCGTTGGTTGTATCCGTGTCCGCAGGCAGCGTCAGCGTGTAAATTCCGTCTGCATTTTTAGTCATTGGTTTTCCAGGCCAAGATCCGGTCAATTCAATTACT…	2548796855|2548796856	pSG1	none
10	E.coli_RADAR_pm5_K393E	Ec_RADAR_mutant	GCCACAGCATCCTTGCAGGGTATGTTTCTCTTTGATGTCTTTTTGTTTGTGAAGTATTTCACATTTATATTGTGCAACACTTCACAAACTTTTGtAAGAGAAAAGTTTTGTCTGATTTATGAACAAAAAAGAAACCATCATTGATGGTTTCTTTCGGTAAGTCCCGTCTAGCCTTGCCCTCAATGGGGAAGAGAACCGCTTAAGCCCGAGTCATTATATAAACCATTTAGCACGTAATCAAAGCCAGGCTGATTCTGACCGGGCACTTGGGCGCTGCCATTATTAAAAATCACTTTTGCGTTGGTTGTATCCGTGTCCGCAGGCAGCGTCAGCGTGTAAATTCCGTCTGCATTTTTAGTCATTGGTTTTCCAGGCCAAGATCCGGTCAATTCAATTACT…	2548796855|2548796856	pSG1	none
11	E.coli_RADAR_pm6_N155R	Ec_RADAR_mutant	GCCACAGCATCCTTGCAGGGTATGTTTCTCTTTGATGTCTTTTTGTTTGTGAAGTATTTCACATTTATATTGTGCAACACTTCACAAACTTTTGtAAGAGAAAAGTTTTGTCTGATTTATGAACAAAAAAGAAACCATCATTGATGGTTTCTTTCGGTAAGTCCCGTCTAGCCTTGCCCTCAATGGGGAAGAGAACCGCTTAAGCCCGAGTCATTATATAAACCATTTAGCACGTAATCAAAGCCAGGCTGATTCTGACCGGGCACTTGGGCGCTGCCATTATTAAAAATCACTTTTGCGTTGGTTGTATCCGTGTCCGCAGGCAGCGTCAGCGTGTAAATTCCGTCTGCATTTTTAGTCATTGGTTTTCCAGGCCAAGATCCGGTCAATTCAATTACT…	2548796855|2548796856	pSG1	none
12	E.coli_RADAR_pm7_R250E	Ec_RADAR_mutant	GCCACAGCATCCTTGCAGGGTATGTTTCTCTTTGATGTCTTTTTGTTTGTGAAGTATTTCACATTTATATTGTGCAACACTTCACAAACTTTTGtAAGAGAAAAGTTTTGTCTGATTTATGAACAAAAAAGAAACCATCATTGATGGTTTCTTTCGGTAAGTCCCGTCTAGCCTTGCCCTCAATGGGGAAGAGAACCGCTTAAGCCCGAGTCATTATATAAACCATTTAGCACGTAATCAAAGCCAGGCTGATTCTGACCGGGCACTTGGGCGCTGCCATTATTAAAAATCACTTTTGCGTTGGTTGTATCCGTGTCCGCAGGCAGCGTCAGCGTGTAAATTCCGTCTGCATTTTTAGTCATTGGTTTTCCAGGCCAAGATCCGGTCAATTCAATTACT…	2548796855|2548796856	pSG1	none
13	E.coli_RADAR_pm8_K148E	Ec_RADAR_mutant	GCCACAGCATCCTTGCAGGGTATGTTTCTCTTTGATGTCTTTTTGTTTGTGAAGTATTTCACATTTATATTGTGCAACACTTCACAAACTTTTGtAAGAGAAAAGTTTTGTCTGATTTATGAACAAAAAAGAAACCATCATTGATGGTTTCTTTCGGTAAGTCCCGTCTAGCCTTGCCCTCAATGGGGAAGAGAACCGCTTAAGCCCGAGTCATTATATAAACCATTTAGCACGTAATCAAAGCCAGGCTGATTCTGACCGGGCACTTGGGCGCTGCCATTATTAAAAATCACTTTTGCGTTGGTTGTATCCGTGTCCGCAGGCAGCGTCAGCGTGTAAATTCCGTCTGCATTTTTAGTCATTGGTTTTCCAGGCCAAGATCCGGTCAATTCAATTACT…	2548796855|2548796856	pSG1	none
14	E.coli_RADAR_pm9_F282R	Ec_RADAR_mutant	GCCACAGCATCCTTGCAGGGTATGTTTCTCTTTGATGTCTTTTTGTTTGTGAAGTATTTCACATTTATATTGTGCAACACTTCACAAACTTTTGtAAGAGAAAAGTTTTGTCTGATTTATGAACAAAAAAGAAACCATCATTGATGGTTTCTTTCGGTAAGTCCCGTCTAGCCTTGCCCTCAATGGGGAAGAGAACCGCTTAAGCCCGAGTCATTATATAAACCATTTAGCACGTAATCAAAGCCAGGCTGATTCTGACCGGGCACTTGGGCGCTGCCATTATTAAAAATCACTTTTGCGTTGGTTGTATCCGTGTCCGCAGGCAGCGTCAGCGTGTAAATTCCGTCTGCATTTTTAGTCATTGGTTTTCCAGGCCAAGATCCGGTCAATTCAATTACT…	2548796855|2548796856	pSG1	none
15	E.coli_RADAR_pm10_K150E	Ec_RADAR_mutant	GCCACAGCATCCTTGCAGGGTATGTTTCTCTTTGATGTCTTTTTGTTTGTGAAGTATTTCACATTTATATTGTGCAACACTTCACAAACTTTTGtAAGAGAAAAGTTTTGTCTGATTTATGAACAAAAAAGAAACCATCATTGATGGTTTCTTTCGGTAAGTCCCGTCTAGCCTTGCCCTCAATGGGGAAGAGAACCGCTTAAGCCCGAGTCATTATATAAACCATTTAGCACGTAATCAAAGCCAGGCTGATTCTGACCGGGCACTTGGGCGCTGCCATTATTAAAAATCACTTTTGCGTTGGTTGTATCCGTGTCCGCAGGCAGCGTCAGCGTGTAAATTCCGTCTGCATTTTTAGTCATTGGTTTTCCAGGCCAAGATCCGGTCAATTCAATTACT…	2548796855|2548796856	pSG1	none
16	E.coli_RADAR_pm11_D21R	Ec_RADAR_mutant	GCCACAGCATCCTTGCAGGGTATGTTTCTCTTTGATGTCTTTTTGTTTGTGAAGTATTTCACATTTATATTGTGCAACACTTCACAAACTTTTGtAAGAGAAAAGTTTTGTCTGATTTATGAACAAAAAAGAAACCATCATTGATGGTTTCTTTCGGTAAGTCCCGTCTAGCCTTGCCCTCAATGGGGAAGAGAACCGCTTAAGCCCGAGTCATTATATAAACCATTTAGCACGTAATCAAAGCCAGGCTGATTCTGACCGGGCACTTGGGCGCTGCCATTATTAAAAATCACTTTTGCGTTGGTTGTATCCGTGTCCGCAGGCAGCGTCAGCGTGTAAATTCCGTCTGCATTTTTAGTCATTGGTTTTCCAGGCCAAGATCCGGTCAATTCAATTACT…	2548796855|2548796856	pSG1	none
17	E.coli_RADAR_pm12_R162E	Ec_RADAR_mutant	GCCACAGCATCCTTGCAGGGTATGTTTCTCTTTGATGTCTTTTTGTTTGTGAAGTATTTCACATTTATATTGTGCAACACTTCACAAACTTTTGtAAGAGAAAAGTTTTGTCTGATTTATGAACAAAAAAGAAACCATCATTGATGGTTTCTTTCGGTAAGTCCCGTCTAGCCTTGCCCTCAATGGGGAAGAGAACCGCTTAAGCCCGAGTCATTATATAAACCATTTAGCACGTAATCAAAGCCAGGCTGATTCTGACCGGGCACTTGGGCGCTGCCATTATTAAAAATCACTTTTGCGTTGGTTGTATCCGTGTCCGCAGGCAGCGTCAGCGTGTAAATTCCGTCTGCATTTTTAGTCATTGGTTTTCCAGGCCAAGATCCGGTCAATTCAATTACT…	2548796855|2548796856	pSG1	none
18	E.coli_RADAR_pm13_T396R	Ec_RADAR_mutant	GCCACAGCATCCTTGCAGGGTATGTTTCTCTTTGATGTCTTTTTGTTTGTGAAGTATTTCACATTTATATTGTGCAACACTTCACAAACTTTTGtAAGAGAAAAGTTTTGTCTGATTTATGAACAAAAAAGAAACCATCATTGATGGTTTCTTTCGGTAAGTCCCGTCTAGCCTTGCCCTCAATGGGGAAGAGAACCGCTTAAGCCCGAGTCATTATATAAACCATTTAGCACGTAATCAAAGCCAGGCTGATTCTGACCGGGCACTTGGGCGCTGCCATTATTAAAAATCACTTTTGCGTTGGTTGTATCCGTGTCCGCAGGCAGCGTCAGCGTGTAAATTCCGTCTGCATTTTTAGTCATTGGTTTTCCAGGCCAAGATCCGGTCAATTCAATTACT…	2548796855|2548796856	pSG1	none
