## Supplemental Table 5 for "Cryo-EM structure of the RADAR supramolecular anti-phage defense complex"

### Sheet: Sheet1
Primer	Sequence	Use
NT97	GATCTTTTAAGAAGGAGATATACATATGGAAAGGTTTCTTCTTAACTC	amplify Ec-adenosine deaminase
NT98	CCTTACTCGAGTTTGGATCCCTAGCTGACATCATGAAAGC	amplify Ec-adenosine deaminase
NT99	ATGTATATCTCCTTCTTAAAAGATC	amplify pBbE8K backbone
NT100	GGATCCAAACTCGAGTAAGG	amplify pBbE8K backbone
NT101	CAATGTATACAGGACCCAATCCTTATACGAAGG	amplify PSG1_Ec-RADAR_delta deaminase
NT102	GGATTGGGTCCTGTATACATTGAGGATTCTG	amplify PSG1_Ec-RADAR_delta deaminase
